# Seq2Karyotype (S2K): A Method for *in-silico* Karyotyping Using Single-Sample Whole-Genome Sequencing Data

**DOI:** 10.1101/2025.08.25.671339

**Authors:** Limeng Pu, Karol Szlachta, Virginia Valentine, Meiling Jin, Sivaraman Natarajan, Robert Greenhalgh, Nadezhda V. Terekhanova, Jian Wang, Daniel Putnam, Li Dong, Lingxiang Jiang, Soumya Tumbath, Xiumei Huang, Xiaotu Ma, Thomas Look, Marcin Wlodarski, Lu Wang, Steven Burden, John Easton, Xiang Chen, Jinghui Zhang

## Abstract

DNA abnormalities characterized by cytogenetic imaging at the single cell resolution, i.e. karyotyping, have long served as cancer diagnostic and prognostic biomarkers. To enable *in-silico* karyotyping using unpaired whole-genome sequencing data, we developed Seq2Karyotype (S2K), a tool that fits karyotype models with clonality estimation based on read-depth and allelic imbalance in a bulk sample and supports visualization-guided refinement. Analysis on 19 adult and pediatric cancer cell lines revealed unexpected intratumoral heterogeneity involving multiple copy number variation (CNV) states including whole-genome duplication, which were validated by imaging and single-cell omics profiling. Analyses on patient samples showed high concordance with clinical cytogenetic reports for acute myeloid leukemia, and revealed evolutionary trajectories from multi-region metastatic neuroblastomas implicating reversion. These findings highlight extensive and dynamic intratumoral heterogeneity contributed by CNV in both cell line models and patient samples, which may inform future research on tumor evolution under selective pressure such as drug exposure.
