## Supplementary Table 1 for "Seq2Karyotype (S2K): A Method for *in-silico* Karyotyping Using Single-Sample Whole-Genome Sequencing Data"

### Sheet: Adult cell lineSVs (S1)
Cell Line	Chrom	Left	Right	CN	AI	Karyotype	Clonality	Left SV Breakpoint	SV Type&	#SV Read	Distance	Right SV Breakpoint	SV Type	#SV Read	Distance
COLO829	chr1	663097	87998297	2.42485	0.358887	AA+AAB	0.331292	pter	N/A	N/A	N/A	chr1:87337011(+)|chr10:36119127(-)	CTX	1	661286
COLO829	chr10	7000764	33999846	2.30048	0.357589	AA+AAB	0.331232	chr10:7634373(-)|chr18:9868617(+)	CTX	1	633609	chr1:87337011(+)|chr10:36119127(-); chr10:33386453(+)|chr10:36119061(+)	Complex	1; 1	613393
COLO829	chr18	9000246	78015057	2.3139	0.360797	AA+AAB	0.323166	chr10:7634373(-)|chr18:9868617(+)	CTX	1	868371	qter	N/A	N/A	N/A
COLO829	chr3	24017095	26989612	6.51301	0.297602	AAAB	0.999994	chr3:24565106(-)|chr3:24566182(+)	ITX	39	548011	chr3:26663922(+)|chr3:26664499(-)	ITX	30	325113
COLO829	chr6	174433	64999964	3.7473	0.0243652	AAB+AABB	0.802772	pter	N/A	N/A	N/A	chr6:65298382(+)|chr15:20942027(-)	CTX	6	298498
COLO829	chr15	24000638	83996659	2.02007	0.5	AA	0.999994	chr15:23831661(+)|chr15:23992700(-)	ITX	13	7938	chr7:150746657(+)|chr15:84810725(+)	CTX	15	814006
COLO829	chr7	126000561	143877476	5.44706	0.167984	AAAB	0.999994	chr7:126167444(+)|chr7:143939814(-)	ITX*	5	166883	chr7:126167444(+)|chr7:143939814(-)	ITX*	5	62338
COLO829	chr7	151001768	159125187	2.01218	0.5	AA	0.999994	chr7:150746657(+)|chr15:84810725(+)	CTX	15	249006	qter	N/A	N/A	N/A
COLO829	chr9	106014	29999169	1.9518	0.5	AA	0.999994	pter	N/A	N/A	N/A	chr9:30338965(-)|GL000220.1:131913(-)	DEL^	13	337501
HCC1395BL	chr16	33998244	90102035	0.984854	0.5	A	0.999994	chr6:157547705(-)|chrX:50060124(+); chr6:157547718(+)|chr16:37946410(-)	CTX$	18; 16	3948166	qter	N/A	N/A	N/A
HCC1395BL	chr17	114276	14999623	1.23523	0.268461	A	0.699429	pter	N/A	N/A	N/A	chr6:36686247(+)|chr17:15088964(+)	CTX	13	89341
HCC1395BL	chr11	88004139	120998861	1.33612	0.266154	A	0.694435	chr11:86241057(-)|chr17:23219454(-); chr11:88035593(+)|chr17:25943029(-)	CTX!	8; 7	31454	chr11:86241526(+)|chr11:121491038(+)	DEL	25	492177
* This SV would be classified as a tandem duplication if the junction reads were mapped to the T2T genome
^GL000220.1 is unassembled and the DEL is based on inference of the deletion starting from the telomere region
$ A translocation event between chr16 and chrX in the same region preserves 16q
! 1.8 Mb of chr11 sequence near the deletion breakpoint is present in the centromere of chr17; this shifts the apparent deletion breakpoint position 1.8 Mb downstream
& CTX: inter-chromosomal translocation; ITX: intra-chromosomal translocation
