## Supplementary Table 2 for "Seq2Karyotype (S2K): A Method for *in-silico* Karyotyping Using Single-Sample Whole-Genome Sequencing Data"

### Sheet: NBLs (S2)
Cell line	Diploid	Subclonal CNV events	Validation
NB16	Yes	16q, 17, Xq
EBC1	No	3p, 7q, 11p, 15, 22
NB69	Yes	14 segmental loss at 60% and 80%
NB1643	Yes	7, chr18p, 22
Kelly	Yes	3p, 9q*, 12q, 13, 17, 22
BE2	Yes	1q, 11q, 9q*, 18, 19, 21	FISH, scRNA
CHP134	Yes	3q, 6p*, 13q, 17, 19p
NGP	No	4p, 13q, 18q
NBL-S	Yes	1q*, 19
SY5Y	Yes	4p, 17q, 22q	FISH, scWGS
GIMEN	Yes	Multiple subclones in multiple chromosomes	FISH
NB3	Yes	Tetraploid mixture for ~20% cells
NB5	Yes	3	FISH, SKY
NB21	Yes	None
SKNAS	Yes	8q
SKNFI	Yes	14q, 18q
BE2C	No	Tetraploidy in 40% cells	FISH
Partial results (part of the arm) are indicated with an asterisk (*) ,. Subclonal CNVs/cnLOH selected for validation are highlighted in bold.
