## Supplementary Table 3 for "Seq2Karyotype (S2K): A Method for *in-silico* Karyotyping Using Single-Sample Whole-Genome Sequencing Data"

### Sheet: Cytogenetics summary (S3)
Goal	Target 1	Target Probe	Target 2	Control Probe	Cell Line	Cytogenetics Results
SY5Y ontains a subclone with diploid 17q (estimated to have 10% frequency) and the major clone has 1-copy gain of 17q	17q gain and diploid in 90% and 10% of the cells, respectively	RP11-455O6 /chr17:81,152,631-81,345,362 Mb GRCh38 / 17q25.3 (Green, G)	1q gain in 100% cells. This is a control	RP11-430C7 / chr1:204,513,122-204,647,105 Mb GRCh38 / 1q32.1 (Red, R)	SY5Y	500 interphase nuclei: 9% diploid and 91% triploid for chr21 Diploid: 3R2G – 45 (9%) Triploid: 3R3G – 455 (91%)
Loss of chr18 in 100% cells in BE2 based on coverage but allelic imbalance <0.5 in WGS	chr18: 1-copy loss in BE2 and mixture of 1- and 2-copy in BE2C	CH17-168E06 / chr18:25,802,079-26,008,912 Mb GRCh38/ 18q11.2 (Green, G)	chr9: radnomly chosen as a control. It is diploid in BE2 but with complex pattern in BE2C	RP11-145E5 / chr9:22,008,415-22,165,947 Mb GRCh38 / 9p21 (Red, R)	BE2	500 interphase nuclei : 100% haploid for chr18 Haploid: 4R2G-4 (1%); 2R1G – 491(98%); 1R1G - 5 (98%)
					BE2C	500 interphase nuclei : 88% diploid; 12% haploid for chr18 Diploid: 5R2G – 123; 4R2G – 256; 3R2G – 24; 2R2G – 37 Haploid: 2R1G – 30; 1R1G - 30
BE2C contains an admixture of hypodiploid and hypotetraploid cells BE2 contains hypodiploid cells	1p: haploid in BE2 1p: haploid & diploid in BE2C	CH17- 3J15/ chr1:24,413,566-24,654,309 Mb GRCh38 / 1p36 (Red, R)	1q: diploid in BE2 1q: diploid & tetraploid in BE2C	RP11-67L19 / chr1:235,500,307-235,678,803 Mb GRCh37 / 1q42.3 (Green, G)	BE2	100 metaphases : 97% hypodiploid; 3% hypotetraploid Hypodiploid: 2R, 3G – 23 (23%); 1R, 3G – 10 (10%) ; 1R, 2G – 64 (64%) Hypotetraploid: 3R, 3G – 1 (1%); 2R, 4G – 2 (2%)
					BE2C	100 metaphases : 33% hypodiploid; 67% hypotetraploid Hypodiploid: 2R, 3G – 3 (3%), 2R, 2G – 2 (2%), 1R, 2G – 28 (28%) Hypotetraploid: 3R, 5G – 4 (4%), 3R, 4G – 3 (3%) , 2R, 5G -3 (3%) and 2R, 4G – 57 (57%)
NB5 contains a subclone in chr3 with ~40% cell fraction	3p one-copy loss in 32% of cells and diploid in 68% of cells	RP11-635K8 / chr3:14,954,801-15,112,153 Mb GRCh 38 / 3p25 (Green, G)	chr5 diploid in 100% cells, serve as control	RP11-1079A8 / chr5:149,274,300-149,471,389 Mb GRCh38 / 5q32-33.1 (Red, R)	NB5	500 interphase nuclei : 68% diploid, 32% haploid 2G2R – 340 (68%) 1G2R – 160 (32%)
Verify that loss of 11q, 17p and gain of chr20 are in the dominant clone of HCC1395	20q gain (NFATC2) in 81% of cells; diploid in 19%	CH17-42C22 / chr20:51,328,468–51,529,088 Mb GRCh38 / 20q13.13 (Green, G)	6q diploid (VGLL2) in 99% of cells	CH17-84H3 / chr6:117,302,452–117,518,812 Mb GRCh38 / 6q22.1 (Red, R)	HCC1395BL	30 metaphases for SKY mapping 44,X,-X,der(6)t(6;16)(p11.2;p11.2), der(11)t(11;17)(q14.2;?q11.1),-16,-17,+20[25] (83%) 44,X,-X,der(6)t(6;16)(p11.2;p11.2),-16[5] (17%)
Validate gain of 20 is present in approxiately 70% of the cells	chr20: 3-copy in 70% of the cells	CH17-42C22 / chr20: 51,328,468-51,529,088 Mb GRCh38 / 20q13.13, Green (G)	6q: randomly-selected as a control. It is diploid.	CH17-84H3 / chr6:117,302,452-117,518,812 Mb GRCh 38 / 6q22.1, Red (G)	HCC1395BL	500 interphase nuclei : 19% has 2 copies of chr18; 81% has 3 copies of chr18 2-copy: 2R2G - 93, 1R2G – 3 (19%) 3-copy: 2R3G – 390, 2R4G – 10, 2R5G – 2, 2R6G - 2 (81%)
